# Transcriptomic reconstruction of an interregional molecular connectome in schizophrenia

**DOI:** 10.64898/2026.10.05.756648

**Authors:** Ohhyeon Kwon, Uiyun Kim, Maree J. Webster, Sanghyeon Kim, Doheon Lee

## Abstract

**Background:** Schizophrenia is increasingly viewed as a disorder of multi-regional brain networks, but molecular and pathophysiological hypotheses are often studied at the level of single brain regions or neurotransmitter systems. A multi-regional, multi-neurotransmitter analysis is needed to clarify how molecular abnormalities relate to circuit-level hypotheses of the disorder.

**Methods:** Transcriptomic data from 2,209 post-mortem brain samples spanning five brain regions in 1,037 individuals were integrated. Directed connectivity strengths between regions were estimated using co-expression between presynaptic and postsynaptic neurotransmission-related genes. These estimates constitute an “interregional molecular connectome”. Macaque transcriptomic data were used to benchmark the estimation pipeline against reference macaque connectomes. Connectivity differences between healthy controls and patients with schizophrenia were calculated, and a directional consistency filter was applied to identify candidate dysregulations. An LLM-augmented literature screening framework was used to assess the level of literature support for our candidates.

**Results:** Our estimation pipeline showed concordance with reference connectomes, outperformed whole-transcriptome and random-gene co-expression measures, and remained stable when applied to macaque data. A total of 10 connections were marked as candidate dysregulations in schizophrenia at a nominal permutation threshold. Three of the candidates align with established anatomical connectivity, and another three with anatomical connections through relay regions. These candidates were characterized by bidirectional abnormalities in the cortico-striatal circuitry. The remaining four candidates had no well-established monosynaptic connection between two regions. These candidates were interpreted as co-regulated co-expression coordination changes. Literature screening quantified the number of articles discussing each candidate and how many of the articles directly support or refute each candidate. Our candidates collectively highlight the role of the cortico-striato-thalamo-cortical circuit in the pathophysiology of schizophrenia.

**Conclusions:** Interregional co-expression of neurotransmission-related genes carries more anatomical information than whole-transcriptome co-expression. Applied to schizophrenia, our analysis recapitulates known hypotheses and also proposes hypothesis-generating data-driven findings for experimental follow-up. This approach complements conventional region-wise analyses. Our approach could support a unified, multi-regional, and multi-neurotransmitter perspective of schizophrenia and point to candidate molecular mechanisms for further studies.
