## Supplementary Table S1 for "Transcriptomic reconstruction of an interregional molecular connectome in schizophrenia"

### Sheet: Demographics
Supplementary Table S1 Detailed description of demographic variables.
Dataset name	Platform	# Control	# Schizophrenia	# Male	# Female	Age range	Age mean (±SD)	Ethnicity	pH range	PMI range	PMI mean (±SD)	Brain weight range	Brain weight mean (±SD)	RIN range	RIN mean (±SD)	Other Available demographics
GSE53987	Affymetrix Human Genome U133_Plus 2	19	19	20	18	22.0-68.0	46.6(±9.6)	Black 7, White 31	6.0-7.3	6.0-30.8	19.8(±6.0)	N/A	N/A	5.6-9.3	7.6(±0.8)	RNAdeg (RNA degradation metric)
HBCC	Illumina HumanHT-12_v4	182	146	218	110	20.2-97.0	49.0(±14.3)	African American 146, Asian Pacific 8, Caucasian 164, Hispanic 10	5.9-7.1	7.0-168.0	33.5(±17.9)	890-1830	1370.1(±161.2)	5.0-9.8	8.0(±0.9)	MannerDeath, CauseDeath, Smoker, Education, MaritalStatus, Height, Weight, Axis I/II/III comorbidities
Array Collection	Illumina	35	35	52	18	19.0-60.0	43.4(±8.0)	Hispanic 1, White 69	5.9-7.0	9.0-80.0	30.4(±14.2)	1120-1900	1443.0(±128.6)	N/A	N/A	DurationOfIllness, LifetimeAntipsychotics, SuicideStatus, SmokingAtTOD, PsychoticFeature, LifetimeAlcoholUse, LifetimeDrugUse, AgeOfOnset, TimeInHospital, CauseOfDeath
New Collection	Illumina	19	20	29	10	28.0-70.0	49.3(±9.2)	Asian 2, Black 1, Hispanic 2, White 34	5.9-6.9	9.0-142.0	37.9(±27.9)	N/A	N/A	N/A	N/A	LifetimeAntipsychotics
Neuropathology Consortium	Illumina	15	14	18	11	25.0-68.0	45.9(±11.9)	Asian 3, Black 1, White 25	5.8-6.6	8.0-61.0	28.8(±13.5)	N/A	N/A	6.9-9.3	8.2(±0.5)	LifetimeAntipsychotics
GSE80655	Illumina HiSeq 2000	24	24	42	6	24.0-70.0	46.5(±11.9)	African American 2, Asian 2, Caucasian 42, Other 1, Pacific Islander 1	6.5-7.2	6.2-44.2	21.6(±7.9)	N/A	N/A	N/A	N/A	N/A
BrainSeq	CN: RiboZeroGold, PFC, HP: N/A	296	189	338	147	18.0-96.9	48.3(±15.7)	AA 244, AS 8, CAUC 223, HISP 10	N/A	N/A	N/A	N/A	N/A	4.9-10.0	7.7(±0.9)	mitoRate, rRNA_rate, antipsychotics/lifetime_antipsych (caudate only), snpPC1-5 (caudate only)
Abbreviations: #: Sample size; MA: microarray; RNA-Seq: RNA-sequencing; PFC: prefrontal cortex; HP: hippocampus; CC: cingulate cortex; CN: caudate nucleus; NAc: nucleus accumbens;
N/A: not available; SD: standard deviation; PMI: post-mortem interval; RIN: RNA integrity number.
Brain weight in grams. RIN is a per-tissue-sample property and is pooled across all samples for that dataset (a donor may contribute a sample to more than one brain region).
All other fields (age, sex, ethnicity, pH, PMI, brain weight) are donor-level and computed once per donor. SD is the sample SD (n-1 denominator).

### Sheet: Region Pair Coverage
Supplementary Table S1 Sample and donor counts per region pair, with region pair coverage by each dataset.
Region Pair	Available datasets	# Datasets	GSE53987	HBCC	Array Collection	New Collection	Neuropathology Consortium	GSE80655	BrainSeq	Total	# Control	# Schizophrenia
PFC-CC	Array Collection, Neuropathology Consortium, GSE80655	3	0	0	57	0	28	48	0	133	65	68
PFC-HP	GSE53987, HBCC, Array Collection, New Collection, Neuropathology Consortium, BrainSeq	6	31	30	67	34	29	0	296	487	285	202
PFC-CN	GSE53987, Array Collection, BrainSeq	3	32	0	64	0	0	0	286	382	222	160
PFC-NAc	Array Collection, GSE80655	2	0	0	64	0	0	45	0	109	54	55
CC-HP	Array Collection, Neuropathology Consortium	2	0	0	55	0	28	0	0	83	41	42
CC-CN	Array Collection	1	0	0	54	0	0	0	0	54	25	29
CC-NAc	Array Collection, GSE80655	2	0	0	54	0	0	45	0	99	47	52
HP-CN	GSE53987, Array Collection, BrainSeq	3	31	0	62	0	0	0	317	410	247	163
HP-NAc	Array Collection	1	0	0	62	0	0	0	0	62	32	30
CN-NAc	Array Collection	1	0	0	65	0	0	0	0	65	33	32
Unique donors in >=1 pair			36	30	70	34	29	48	381	628	361	267
Donors after QC (reference, incl. single-region)			38	328	70	39	29	48	485	1037	590	447
Samples from those donors			101	60	323	68	86	141	1021	1800	1026	774
For each of the 10 possible brain-region pairs, the number of donors with both regions present, by dataset.

### Sheet: Simple Statistics
Supplementary Table S1 Overall statistics.
Overall			Donors			Samples
Datasets	7		Whole donor count (raw, CTL/SCZ-eligible)	1065		Whole brain sample count	2251
Brain regions	5 (PFC, CC, HP, CN, NAc)		excluded by QC	28		excluded by QC	42
Region pairs	10		Donors after QC = regional abundance analysis (study total)	1037		Samples after QC = regional abundance analysis (study total)	2209
			# Control	590		PFC	893
			# Schizophrenia	447		CC	133
			Donors in >=1 region pair, included in interregional correlation analysis	628		HP	582
			# Control	361		CN	491
			# Schizophrenia	267		NAc	110
			single-region donors (abundance analysis only)	409		Samples of donors in >=1 region pair, included in interregional correlation analysis	1800
						PFC	567
						CC	133
						HP	547
						CN	443
						NAc	110
						samples of single-region donors (abundance analysis only)	409
Per dataset
Dataset	Whole donor count (raw, CTL/SCZ-eligible)	Donors after QC = regional abundance analysis	# Control after QC	# Schizophrenia after QC	Donors in >=1 region pair = cross-regional correlation analysis	# Control in >=1 pair	# Schizophrenia in >=1 pair	Whole brain sample count	Samples after QC = regional abundance analysis	Samples of donors in >=1 region pair = cross-regional correlation analysis	PFC samples after QC	CC samples after QC	HP samples after QC	CN samples after QC	NAc samples after QC
GSE53987	38	38	19	19	36	19	17	103	103	101	34	0	33	36	0
HBCC	328	328	182	146	30	15	15	358	358	60	310	0	48	0	0
Array Collection	70	70	35	35	70	35	35	323	323	323	69	57	67	65	65
New Collection	39	39	19	20	34	15	19	73	73	68	38	0	35	0	0
Neuropathology Consortium	30	29	15	14	29	15	14	89	86	86	29	28	29	0	0
GSE80655	48	48	24	24	48	24	24	141	141	141	48	48	0	0	45
BrainSeq	512	485	296	189	381	238	143	1164	1125	1021	365	0	370	390	0
TOTAL	1065	1037	590	447	628	361	267	2251	2209	1800	893	133	582	491	110
