## Supplementary Table S3 for "Transcriptomic reconstruction of an interregional molecular connectome in schizophrenia"

### Sheet: Sheet1
Supplementary Table S3 Mapping of macaque transcriptomic regions onto the parcellations of both reference connectomes.
Region full name	GSE179328 abbreviation	CoCoMac region ID	TheVirtualBrain region ID
dorsolateral prefrontal cortex (46d)	dlPFC	46d, 9/46d	PFCdl_R
dorsomedial prefrontal cortex (9m)	dmPFC	M9	PFCdm_R
ventrolateral prefrontal cortex (12r)	vlPFC	12r	PFCvl_R
ventromedial prefrontal cortex (10m/32)	vmPFC	32, 10m
primary motor cortex (4)	M1	'M1', 'M1-FL', 'MI-of', '4a', '4b', 'M1-HL', 'MI-body',	M1_R
superior temporal sulcus	STS	'STS', 'STSd', 'TPO', 'TPOc', 'TPOi', 'TPOr’,	TCs_R
		'TAa', 'STSf', 'PGa', 'IPa', 'OAa', 'MT', 'MTp’,	CCa_R
		'FST', 'MST', 'MSTp', 'MSTd',	V1_R
anterior cingulate cortex (24)	ACCg	24c, 24d, 24b, 24a
primary visual cortex (17)	V1	V1
caudate nucleus	CN	Cd, Cd_t, Cd_g
putamen	Pu	Pu, Pu_r, Pu_c
lateral geniculate nucleus	LGN	LGN	Amyg_R
ventromedial hypothalamus	VMH	Hyp	HC_R
amygdala	AMY	'Amyg', 'B#2', 'Bla', 'Abpc', 'Bi', 'ABd', 'Bvl', 'ABv', 'MB’,
		'ABvm', 'ABmg', 'A', 'I#2', 'ME#1', 'CE#1', 'PAC#1', 'AHA', 'PAC2’,
		'Co', 'COp', 'NLOT', 'COa'
cornu ammonis 3	CA3	CA3
dentate gyrus	DG	DG
