## Supplementary Table S4 for "Transcriptomic reconstruction of an interregional molecular connectome in schizophrenia"

### Sheet: Supplementary Table S4
Supplementary Table S4 Connectivity differences and respective statistics for the 108 testable connections.
Identifier			Null dist stats				measures					abundance stats
neurotransmitter	sender_region	receiver_region	null_dist_mean	null_dist_std	null_dist_skewness	null_dist_kurtosis	delta_weighted	delta_weighted_normalized	quantile	p_value	q_value	mean_control	mean_schizophrenia	mean_diff_schizophrenia_minus_control	t_test_p_value	hedges_g
DA	HP	PFC	0.0108072	0.25731	-0.0681646	-0.0472891	-0.419824	-1.67359	0.050045	0.10009	0.619295	2.29903	2.35126	0.0522372	0.210011	0.105669
DA	HP	CC	-0.0361756	0.461211	0.0275232	-0.193466	0.51985	1.20558	0.881262	0.237476	0.691983	2.29903	2.35126	0.0522372	0.210011	0.105669
DA	HP	CN	0.100495	0.457053	0.00339824	-0.14613	0.0947061	-0.0126657	0.4962	0.992401	0.992401	2.29903	2.35126	0.0522372	0.210011	0.105669
DA	HP	NAc	-0.0244274	0.456732	0.0149202	-0.499865	-0.578124	-1.2123	0.120738	0.241476	0.691983	2.29903	2.35126	0.0522372	0.210011	0.105669
DA	CN	PFC	0.0376095	0.548752	0.0124854	-0.158806	-0.0907151	-0.233848	0.411509	0.823018	0.939051	3.54329	3.32	-0.223289	1.51e-10	-0.598812
DA	CN	CC	-0.0577502	0.626419	0.0255307	-0.210207	0.228885	0.457578	0.673283	0.653435	0.938557	3.54329	3.32	-0.223289	1.51e-10	-0.598812
DA	CN	HP	-0.164024	0.661456	0.0103708	-0.150689	0.0204054	0.278823	0.607289	0.785421	0.938557	3.54329	3.32	-0.223289	1.51e-10	-0.598812
DA	CN	NAc	0.266402	0.720102	-0.288048	-0.385071	0.0287406	-0.330039	0.359114	0.718228	0.938557	3.54329	3.32	-0.223289	1.51e-10	-0.598812
DA	NAc	PFC	0.0555067	0.729212	-0.00414514	-0.11322	-0.279126	-0.458896	0.328017	0.656034	0.938557	4.39989	4.29117	-0.108721	0.106263	-0.308444
DA	NAc	CC	0.0573436	0.830446	0.0144566	-0.185569	0.624704	0.6832	0.750775	0.49845	0.938557	4.39989	4.29117	-0.108721	0.106263	-0.308444
DA	NAc	HP	0.0401106	0.895055	-0.0474472	-0.235042	-0.268819	-0.345152	0.362414	0.724828	0.938557	4.39989	4.29117	-0.108721	0.106263	-0.308444
DA	NAc	CN	0.328385	0.812915	-0.0325273	-0.247993	1.54904	1.50158	0.934057	0.131887	0.619295	4.39989	4.29117	-0.108721	0.106263	-0.308444
5-HT	HP	PFC	-0.149396	0.386501	0.105912	-0.271152	-0.0682713	0.209894	0.586991	0.826017	0.939051	2.32955	2.39823	0.0686796	0.0375595	0.175516
5-HT	HP	CC	-0.0243678	0.46849	-0.0102112	-0.236383	-0.441354	-0.890064	0.191131	0.382262	0.917428	2.32955	2.39823	0.0686796	0.0375595	0.175516
5-HT	HP	CN	0.0968942	0.48265	0.0177362	-0.526113	-0.537012	-1.31339	0.10214	0.20428	0.691983	2.32955	2.39823	0.0686796	0.0375595	0.175516
5-HT	HP	NAc	-0.0515038	0.566626	0.0690225	-0.39298	-0.803871	-1.3278	0.0931407	0.186281	0.691983	2.32955	2.39823	0.0686796	0.0375595	0.175516
5-HT	NAc	PFC	-0.147069	0.626638	0.0128413	-0.447737	-0.351437	-0.326134	0.380112	0.760224	0.938557	2.27864	2.23084	-0.0478031	0.290884	-0.200989
5-HT	NAc	CC	0.031618	0.400407	0.0186266	-0.251553	0.144305	0.28143	0.610589	0.778822	0.938557	2.27864	2.23084	-0.0478031	0.290884	-0.200989
5-HT	NAc	HP	-0.0602244	0.389974	0.0937104	-0.252415	0.575609	1.63045	0.942956	0.114089	0.619295	2.27864	2.23084	-0.0478031	0.290884	-0.200989
5-HT	NAc	CN	0.118023	0.350598	-0.0080574	-0.195292	0.143443	0.0725057	0.527197	0.945605	0.986064	2.27864	2.23084	-0.0478031	0.290884	-0.200989
Glu	PFC	CC	-0.595083	2.13705	0.0131417	-0.345375	4.76904	2.51006	0.99555	0.00889911	0.326667	7.32875	7.33895	0.0102017	0.104514	0.109547
Glu	PFC	HP	-0.202956	0.878407	0.0790902	-0.195803	-1.31967	-1.2713	0.10344	0.206879	0.691983	7.32875	7.33895	0.0102017	0.104514	0.109547
Glu	PFC	CN	-0.278125	1.64516	0.111136	-0.296234	-3.39168	-1.89256	0.0242476	0.0484952	0.528067	7.32875	7.33895	0.0102017	0.104514	0.109547
Glu	PFC	NAc	-0.390107	2.20142	0.0138616	-0.285383	-0.0887627	0.136886	0.551695	0.89661	0.968339	7.32875	7.33895	0.0102017	0.104514	0.109547
Glu	CC	PFC	-0.0262621	2.90789	-0.00490942	-0.741574	-0.615227	-0.20254	0.429507	0.859014	0.956428	7.39382	7.39927	0.00545021	0.761509	0.0524542
Glu	CC	HP	-0.0396398	1.8171	0.00703213	-0.415961	-0.168138	-0.0707157	0.467803	0.935606	0.986064	7.39382	7.39927	0.00545021	0.761509	0.0524542
Glu	CC	CN	-0.187682	1.75269	0.0308027	-0.438479	-1.55554	-0.780429	0.227527	0.455054	0.938557	7.39382	7.39927	0.00545021	0.761509	0.0524542
Glu	CC	NAc	0.295179	2.54958	-0.0415801	-0.382371	1.20639	0.357396	0.631587	0.736826	0.938557	7.39382	7.39927	0.00545021	0.761509	0.0524542
Glu	HP	PFC	-0.0734252	1.16237	0.0165911	-0.121866	-0.774331	-0.602995	0.280222	0.560444	0.938557	6.23115	6.26934	0.0381963	4.69e-05	0.34537
Glu	HP	CC	0.036182	1.82537	0.024674	-0.327444	-0.881514	-0.502745	0.316218	0.632437	0.938557	6.23115	6.26934	0.0381963	4.69e-05	0.34537
Glu	HP	CN	0.142538	1.47796	-0.0126974	-0.238288	-1.25994	-0.948932	0.177832	0.355664	0.872995	6.23115	6.26934	0.0381963	4.69e-05	0.34537
Glu	HP	NAc	0.107911	1.39234	0.0507494	-0.33923	-0.453989	-0.403567	0.353615	0.707229	0.938557	6.23115	6.26934	0.0381963	4.69e-05	0.34537
Glu	CN	PFC	0.329065	2.00149	-0.00993369	-0.541305	3.01148	1.34021	0.89866	0.20268	0.691983	7.64447	7.64824	0.00376481	0.644486	0.0422483
Glu	CN	CC	-0.486149	1.71403	-0.0138877	-0.236836	-2.34691	-1.08561	0.145035	0.290071	0.72855	7.64447	7.64824	0.00376481	0.644486	0.0422483
Glu	CN	HP	0.265442	1.61027	0.0732416	-0.274113	2.75853	1.54824	0.936556	0.126887	0.619295	7.64447	7.64824	0.00376481	0.644486	0.0422483
Glu	CN	NAc	-0.616892	2.33277	0.0610766	-0.452765	4.03392	1.99369	0.977952	0.0440956	0.528067	7.64447	7.64824	0.00376481	0.644486	0.0422483
Glu	NAc	PFC	-0.160132	2.67363	-0.000503497	-0.596175	-1.03763	-0.328205	0.384612	0.769223	0.938557	7.70124	7.66962	-0.0316204	0.108364	-0.306582
Glu	NAc	CC	-0.175473	2.61726	0.0497699	-0.565025	4.80428	1.90266	0.975552	0.0488951	0.528067	7.70124	7.66962	-0.0316204	0.108364	-0.306582
Glu	NAc	HP	-0.240905	2.55576	-0.0470136	-0.524787	-1.02488	-0.306748	0.385611	0.771223	0.938557	7.70124	7.66962	-0.0316204	0.108364	-0.306582
Glu	NAc	CN	1.34718	2.37371	-0.540817	-0.844254	3.72931	1.00355	0.856764	0.286471	0.72855	7.70124	7.66962	-0.0316204	0.108364	-0.306582
GABA	PFC	CC	-0.886522	4.04261	0.150056	-0.607464	-4.31035	-0.846936	0.222328	0.444656	0.938557	10.2654	10.091	-0.174416	2.22e-08	-0.380567
GABA	PFC	HP	-0.327919	1.65093	-0.0555039	-0.5778	1.62138	1.18073	0.866363	0.267273	0.721638	10.2654	10.091	-0.174416	2.22e-08	-0.380567
GABA	PFC	CN	-0.438982	3.37544	0.035692	-0.408084	-3.35989	-0.865341	0.20313	0.406259	0.933532	10.2654	10.091	-0.174416	2.22e-08	-0.380567
GABA	PFC	NAc	0.279849	3.69502	-0.0635258	-0.737425	-4.44201	-1.2779	0.114739	0.229477	0.691983	10.2654	10.091	-0.174416	2.22e-08	-0.380567
GABA	CC	PFC	-1.04315	3.43606	0.176705	-0.705107	-5.2789	-1.23273	0.109939	0.219878	0.691983	8.94726	8.83988	-0.107387	0.0489506	-0.342789
GABA	CC	HP	-0.243866	2.44141	0.0427289	-0.197025	5.92357	2.52618	0.994951	0.010099	0.326667	8.94726	8.83988	-0.107387	0.0489506	-0.342789
GABA	CC	CN	1.78569	2.6622	-0.156312	-0.424732	0.888691	-0.336939	0.367113	0.734227	0.938557	8.94726	8.83988	-0.107387	0.0489506	-0.342789
GABA	CC	NAc	0.354961	4.08688	0.00724347	-1.01918	0.51471	0.0390882	0.508799	0.982402	0.991583	8.94726	8.83988	-0.107387	0.0489506	-0.342789
GABA	HP	PFC	-0.110855	1.50044	-0.306874	-0.248039	1.76498	1.25019	0.893461	0.213079	0.691983	8.40847	8.28644	-0.122025	0.000961641	-0.279433
GABA	HP	CC	-0.348542	2.83458	0.0800337	-0.730078	3.27996	1.28008	0.878262	0.243476	0.691983	8.40847	8.28644	-0.122025	0.000961641	-0.279433
GABA	HP	CN	-0.259734	3.14929	0.0526017	-0.436584	-1.66885	-0.44744	0.337716	0.675432	0.938557	8.40847	8.28644	-0.122025	0.000961641	-0.279433
GABA	HP	NAc	-1.30767	3.86036	0.28023	-0.737276	-6.9335	-1.45733	0.0624438	0.124888	0.619295	8.40847	8.28644	-0.122025	0.000961641	-0.279433
GABA	CN	PFC	-0.77394	3.15599	0.149656	-0.559687	-2.21622	-0.456999	0.351815	0.70363	0.938557	9.42119	9.48975	0.068559	4.4e-05	0.377238
GABA	CN	CC	1.21112	2.37832	-0.0874226	-0.616242	-0.441995	-0.695076	0.262624	0.525247	0.938557	9.42119	9.48975	0.068559	4.4e-05	0.377238
GABA	CN	HP	-0.540675	2.47685	0.113897	-0.744198	-3.58091	-1.22746	0.111239	0.222478	0.691983	9.42119	9.48975	0.068559	4.4e-05	0.377238
GABA	CN	NAc	-0.307071	2.36059	0.0446017	-0.731882	-0.521585	-0.0908734	0.470403	0.940806	0.986064	9.42119	9.48975	0.068559	4.4e-05	0.377238
GABA	NAc	PFC	0.354076	3.28372	-0.0604092	-0.541508	-6.29312	-2.02429	0.0185481	0.0370963	0.528067	9.69297	9.72226	0.0292877	0.446305	0.144748
GABA	NAc	CC	0.558513	4.5797	-0.0438262	-0.936981	3.47671	0.637204	0.69878	0.60244	0.938557	9.69297	9.72226	0.0292877	0.446305	0.144748
GABA	NAc	HP	-1.04924	3.02337	0.378179	-0.556099	-0.982818	0.0219685	0.559694	0.880612	0.968339	9.69297	9.72226	0.0292877	0.446305	0.144748
GABA	NAc	CN	-0.228284	2.43275	-0.124902	-0.365712	3.6109	1.57812	0.944056	0.111889	0.619295	9.69297	9.72226	0.0292877	0.446305	0.144748
ACh	CN	PFC	-0.273101	1.25132	0.0558073	-0.240056	-2.22802	-1.56229	0.0573443	0.114689	0.619295	5.14728	5.04675	-0.100531	0.086029	-0.157401
ACh	CN	CC	-0.537543	1.27628	0.0493098	-0.374802	-1.10257	-0.442718	0.339516	0.679032	0.938557	5.14728	5.04675	-0.100531	0.086029	-0.157401
ACh	CN	HP	0.221451	1.45088	0.0104639	-0.168193	-3.67333	-2.68443	0.0029497	0.00589941	0.326667	5.14728	5.04675	-0.100531	0.086029	-0.157401
ACh	CN	NAc	-0.336757	1.30262	0.0105887	-0.306294	-0.762929	-0.327167	0.376612	0.753225	0.938557	5.14728	5.04675	-0.100531	0.086029	-0.157401
ACh	NAc	PFC	-0.0487787	1.4621	0.00286361	-0.295419	1.92336	1.34884	0.906159	0.187681	0.691983	5.27598	5.25633	-0.0196434	0.897416	-0.0244717
ACh	NAc	CC	-0.0259715	1.45046	-0.0130309	-0.419506	-0.796214	-0.531033	0.306919	0.613839	0.938557	5.27598	5.25633	-0.0196434	0.897416	-0.0244717
ACh	NAc	HP	-0.524782	1.31382	0.0594009	-0.214592	-0.352359	0.131238	0.553195	0.893611	0.968339	5.27598	5.25633	-0.0196434	0.897416	-0.0244717
ACh	NAc	CN	-0.316636	1.12765	-0.00164971	-0.321579	1.02272	1.18775	0.874963	0.250075	0.692515	5.27598	5.25633	-0.0196434	0.897416	-0.0244717
Gly	PFC	CC	0.0475768	1.26619	-0.0351193	-0.143701	-2.62705	-2.11234	0.0168483	0.0336966	0.528067	6.73767	6.83287	0.0951989	1.46e-10	0.437201
Gly	PFC	HP	0.276053	1.11228	-0.0473461	-0.308926	-1.11742	-1.25281	0.113539	0.227077	0.691983	6.73767	6.83287	0.0951989	1.46e-10	0.437201
Gly	PFC	CN	0.168552	0.798052	-0.019746	0.0316064	-0.503677	-0.842337	0.19833	0.39666	0.931289	6.73767	6.83287	0.0951989	1.46e-10	0.437201
Gly	PFC	NAc	-0.4269	1.53378	0.0392374	-0.240071	-1.50695	-0.704174	0.244026	0.488051	0.938557	6.73767	6.83287	0.0951989	1.46e-10	0.437201
Gly	CC	PFC	-0.42124	1.29488	0.0756975	-0.221178	-3.12568	-2.08856	0.0150485	0.030097	0.528067	5.48173	5.3936	-0.0881264	0.0738098	-0.310831
Gly	CC	HP	0.00439339	1.10526	0.00183671	-0.338593	-0.742392	-0.675665	0.260024	0.520048	0.938557	5.48173	5.3936	-0.0881264	0.0738098	-0.310831
Gly	CC	CN	-0.040692	0.823943	0.0078467	-0.231899	-0.235635	-0.236598	0.408509	0.817018	0.939051	5.48173	5.3936	-0.0881264	0.0738098	-0.310831
Gly	CC	NAc	-0.0974533	1.06854	0.0254227	-0.264051	0.304306	0.375991	0.639986	0.720028	0.938557	5.48173	5.3936	-0.0881264	0.0738098	-0.310831
Gly	HP	PFC	0.187804	0.803307	-0.0116448	-0.0923709	0.507141	0.397527	0.652885	0.694231	0.938557	5.87004	6.01752	0.14748	1.73e-10	0.547339
Gly	HP	CC	-0.0854838	0.961607	0.00290477	-0.0863622	0.384582	0.488834	0.685781	0.628437	0.938557	5.87004	6.01752	0.14748	1.73e-10	0.547339
Gly	HP	CN	0.104433	0.829305	0.023027	-0.0090129	-1.16614	-1.53209	0.0616438	0.123288	0.619295	5.87004	6.01752	0.14748	1.73e-10	0.547339
Gly	HP	NAc	-0.00832017	0.853982	0.000166792	-0.0918343	0.436053	0.520354	0.69808	0.60384	0.938557	5.87004	6.01752	0.14748	1.73e-10	0.547339
Gly	CN	PFC	-0.0523314	1.22622	0.0223919	-0.220428	-1.011	-0.781808	0.220428	0.440856	0.938557	5.54226	5.55639	0.0141271	0.403684	0.0764759
Gly	CN	CC	-0.297758	1.10024	0.000765327	-0.250082	0.897924	1.08675	0.855364	0.289271	0.72855	5.54226	5.55639	0.0141271	0.403684	0.0764759
Gly	CN	HP	-0.0585464	1.02831	0.0724112	-0.209828	-1.79951	-1.69302	0.0452455	0.090491	0.619295	5.54226	5.55639	0.0141271	0.403684	0.0764759
Gly	CN	NAc	0.0320215	0.796626	0.0321225	-0.13402	-0.23641	-0.33696	0.370813	0.741626	0.938557	5.54226	5.55639	0.0141271	0.403684	0.0764759
Gly	NAc	PFC	-0.00274046	1.70881	-0.00784386	-0.277495	1.10424	0.64781	0.732877	0.534247	0.938557	5.64337	5.58687	-0.056506	0.0402418	-0.393175
Gly	NAc	CC	0.166409	1.11926	-0.00940084	-0.16497	-0.634588	-0.715651	0.242326	0.484652	0.938557	5.64337	5.58687	-0.056506	0.0402418	-0.393175
Gly	NAc	HP	-0.0756851	0.853235	0.0867369	-0.283339	-0.36202	-0.335587	0.372413	0.744826	0.938557	5.64337	5.58687	-0.056506	0.0402418	-0.393175
Gly	NAc	CN	-0.103536	1.12909	-0.0343695	-0.246725	-0.149389	-0.0406108	0.480602	0.961204	0.986064	5.64337	5.58687	-0.056506	0.0402418	-0.393175
Syn	PFC	CC	-0.804763	2.41743	0.050192	-0.22852	-2.06411	-0.520943	0.309519	0.619038	0.938557	10.8299	10.7957	-0.0342098	0.00674851	-0.18305
Syn	PFC	HP	-0.378806	1.44861	0.11573	-0.14268	1.96657	1.61906	0.943056	0.113889	0.619295	10.8299	10.7957	-0.0342098	0.00674851	-0.18305
Syn	PFC	CN	-0.391394	2.23033	0.0299455	-0.145614	-2.22108	-0.820366	0.209329	0.418658	0.938557	10.8299	10.7957	-0.0342098	0.00674851	-0.18305
Syn	PFC	NAc	-0.0993964	2.09329	0.0348355	-0.263864	0.453016	0.263896	0.60459	0.790821	0.938557	10.8299	10.7957	-0.0342098	0.00674851	-0.18305
Syn	CC	PFC	0.686454	1.58989	-0.0871977	-0.120141	1.05414	0.231263	0.579592	0.840816	0.945918	10.1359	10.142	0.00609985	0.760914	0.0525892
Syn	CC	HP	0.1131	3.30009	-0.011167	-0.544451	-5.02522	-1.55703	0.0626437	0.125287	0.619295	10.1359	10.142	0.00609985	0.760914	0.0525892
Syn	CC	CN	-0.526178	2.88684	0.1181	-0.31368	-5.36943	-1.6777	0.0418458	0.0836916	0.619295	10.1359	10.142	0.00609985	0.760914	0.0525892
Syn	CC	NAc	-0.34204	2.71511	0.00978614	-0.307946	-1.27104	-0.342159	0.368913	0.737826	0.938557	10.1359	10.142	0.00609985	0.760914	0.0525892
Syn	HP	PFC	0.278146	1.21879	0.00738752	-0.243382	0.216885	-0.0502637	0.483902	0.967803	0.986064	9.75969	9.70663	-0.0530635	0.00335335	-0.248025
Syn	HP	CC	-0.118144	2.32943	0.00408372	-0.192869	3.16025	1.40738	0.920658	0.158684	0.691983	9.75969	9.70663	-0.0530635	0.00335335	-0.248025
Syn	HP	CN	0.565197	2.41864	0.0191397	-0.238691	2.23794	0.691605	0.752175	0.49565	0.938557	9.75969	9.70663	-0.0530635	0.00335335	-0.248025
Syn	HP	NAc	0.314564	1.76138	0.0490278	-0.307859	0.400233	0.0486372	0.521498	0.957004	0.986064	9.75969	9.70663	-0.0530635	0.00335335	-0.248025
Syn	CN	PFC	-0.252052	1.6344	0.122033	-0.326095	-3.9597	-2.2685	0.00604939	0.0120988	0.326667	9.00719	9.01916	0.0119682	0.429606	0.0723341
Syn	CN	CC	0.471587	2.00318	-0.0170012	-0.418494	-0.390646	-0.430432	0.348915	0.69783	0.938557	9.00719	9.01916	0.0119682	0.429606	0.0723341
Syn	CN	HP	-0.277833	2.52113	0.0119735	-0.454558	-3.3292	-1.21032	0.119438	0.238876	0.691983	9.00719	9.01916	0.0119682	0.429606	0.0723341
Syn	CN	NAc	-1.24102	1.84238	0.0214385	-0.374766	-1.73177	-0.266368	0.40091	0.80182	0.939051	9.00719	9.01916	0.0119682	0.429606	0.0723341
Syn	NAc	PFC	-0.286066	1.87699	0.369746	-0.511358	-2.94998	-1.41925	0.0564444	0.112889	0.619295	9.14898	9.1621	0.0131245	0.580581	0.104948
Syn	NAc	CC	0.716104	1.69135	-0.0279408	-0.239983	1.37399	0.388971	0.646185	0.707629	0.938557	9.14898	9.1621	0.0131245	0.580581	0.104948
Syn	NAc	HP	0.230028	2.24377	-0.0711271	-0.359111	-0.411313	-0.285831	0.391211	0.782422	0.938557	9.14898	9.1621	0.0131245	0.580581	0.104948
Syn	NAc	CN	-1.81467	2.92602	0.296108	-0.350721	-3.30058	-0.507825	0.332217	0.664434	0.938557	9.14898	9.1621	0.0131245	0.580581	0.104948
